# Diversity, structure-function relationships and evolution of cell wall-binding domains of staphylococcal phage endolysins

**DOI:** 10.1101/2025.02.06.636829

**Authors:** Roberto Vázquez, Diana Gutiérrez, Bjorn Criel, Zoë Dezutter, Yves Briers

## Abstract

Endolysins, encoded by phages, lyse bacterial hosts at the end of the replication cycle by degrading peptidoglycan. Consequently, they have evolved in response to host cell wall structures, leading to complex modular architectures, particularly in Gram-positive bacteria. These architectures feature diverse enzymatically active domains (EADs) and cell wall-binding domains (CBDs).

This study investigates the structure-function relationships of CBDs in staphylococcal phage endolysins, exploring their evolutionary origins and the extent to which binding specificity can be predicted from sequence data. A set of 182 staphylococcal endolysin sequences was analyzed, revealing predominantly three-domain architectures, occasionally disrupted by species-specific mobile genetic elements. Most CBDs exhibited an SH3-like fold, classified into two major subfamilies: SH3b_P (including the well-characterized SH3_5 family) and SH3b_T. The composition of endolysin domains correlated with specific CBD families, suggesting co-evolution of CBDs and compatible EADs to ensure functional synergy.

To assess binding properties, 24 CBDs were fused to eGFP and tested against a panel of staphylococci, revealing diverse specificity profiles. However, no clear correlation emerged between binding specificity, phylogenetic subgroups, or bacterial hosts. This suggests that minor structural modifications significantly impact function and that CBD specificity is not a major selective pressure in the staphylococcal bacteria-phage interface.
