## Supplementary Table S3 for "Diversity, structure-function relationships and evolution of cell wall-binding domains of staphylococcal phage endolysins"

	CBD20_1	CBD48_1	CBD48_2	H9A0Q2_1	H9A0Q2_2	CBD20_2	CBD44	A0A494WD81	CBD39	CBD45	A0A499SSY5	CBD47	CBD40	CBD41	CBD7	A0A2H4J1Y5	CBD38	CBD37	CBD43	CBD42	H9A0X4	A0A6F8Z5Y5	A0A345AQJ3	CBD19	CBD18	W5RAT7	CBD34	O56788	CBD35	Lysostaphin	H9A141	CBD36	CBD26	CBD33	CBD8	A0A076YNQ2	CBD10	Q4ZC44	U3PDY3	Q4ZDC1	B2Z706
CBD20_1	17.4	12.7	11.8	13.3	12	12.7	11.6	10.6	5.8	6.5	5.9	5.9	5.7	6.3	6.3	6.4	6.7	6.4	6.1	6.1	6.9	7.2	7.2	7.4	6.5	6.6	6.4	6.3	6.4	6.1	6.2	6.2	6.6	6.3	6.5	6.4	6.5	6.6	6.6	6.6	6.6
CBD48_1	12.7	17.6	13.4	12	13.1	12.3	11.5	10.8	5.1	6.7	5.7	6.1	6.3	6.2	6.2	6.4	6.6	6.3	6.1	6.1	6.7	6.7	6.8	6.8	5.8	5.9	6	5.6	5.8	5.5	5.8	5.8	6.2	5.6	6	6	6.2	6.3	6.3	6.3	6.3
CBD48_2	11.8	13.4	19.2	13.8	15.2	14.3	13.3	12.4	5.3	7.1	6.3	6.4	6.5	6.4	6.7	6.8	6.8	6.8	6.3	6.2	6.7	6.8	6.8	6.8	6	6	6.1	5.9	6.1	5.9	6	5.9	6.5	5.7	6.3	6.2	6.5	6.5	6.5	6.5	6.5
H9A0Q2_1	13.3	12	13.8	20.2	13.8	14.1	13.1	14.6	5	6.2	5.4	5.7	5.7	5.9	5.9	6	6.3	6	5.8	5.8	5.8	5.9	5.9	6.1	5.1	5.2	5.2	5.1	5.2	5	5.1	5.1	5.5	5.1	5.4	5.4	5.3	5.4	5.5	5.5	5.5
H9A0Q2_2	12	13.1	15.2	13.8	19.7	16.9	15.5	14.3	5	7	6.1	6.1	6.4	6.5	6.6	6.7	6.4	6.6	6.5	6.6	6.6	6.6	6.6	6.7	5.8	5.8	6	5.6	5.8	5.5	5.7	5.7	6.3	5.5	6.1	6.1	6.3	6.3	6.3	6.3	6.3
CBD20_2	12.7	12.3	14.3	14.1	16.9	19.7	15.8	14	6	6.9	6.3	6.2	6.3	7	6.9	7.1	7	7	6.7	6.9	7.2	7.1	7.2	7.2	6.3	6.3	6.3	6.1	6.4	6.1	6.2	6.2	6.7	6.2	6.6	6.6	6.5	6.6	6.7	6.7	6.7
CBD44	11.6	11.5	13.3	13.1	15.5	15.8	21.2	18.1	5.9	6.5	6	5.9	5.8	6.4	6.3	6.5	6.4	6.5	6.3	6.4	6.9	7.1	7.1	7.1	6.3	6.4	6.5	6.2	6.4	6.1	6.3	6.3	6.8	6.2	6.6	6.6	6.6	6.7	6.7	6.7	6.7
A0A494WD81	10.6	10.8	12.4	14.6	14.3	14	18.1	21.7	4.7	5.7	4.9	5	5.3	5.4	5.2	5.5	5.4	5.4	5.3	5.4	5.7	5.9	5.9	5.9	5.2	5.4	5.2	5.1	5.2	4.9	5.1	5.1	5.5	5.1	5.4	5.4	5.3	5.3	5.3	5.4	5.4
CBD39	5.8	5.1	5.3	5	5	6	5.9	4.7	23	13.7	13.5	12.7	13.1	13.6	15.7	15.6	15.7	15.5	15.1	15.6	12.1	12.3	12.4	12.5	10.8	10.9	12.3	11.9	12.2	12.3	12.4	12.4	12	12.2	12.4	12.1	11.8	11.6	12.1	12.2	12.2
CBD45	6.5	6.7	7.1	6.2	7	6.9	6.5	5.7	13.7	24.7	18.4	18.1	17.1	16.9	17.5	18.2	18.1	17.3	17.5	17	11.8	12.6	12.4	12.6	10.9	10.8	12.1	11.7	11.8	11.3	11.6	11.6	11.8	11.9	12	11.8	11.7	11.5	11.9	12	11.9
A0A499SSY5	5.9	5.7	6.3	5.4	6.1	6.3	6	4.9	13.5	18.4	24.6	21.2	17.7	17.3	17.5	17.1	17.3	18.5	18.3	17.9	11.7	12.6	12.8	13	12.2	12	12.4	12.2	12.3	11.6	11.8	11.7	11.9	12.3	12.1	11.9	11.8	11.6	12	12.1	12.1
CBD47	5.9	6.1	6.4	5.7	6.1	6.2	5.9	5	12.7	18.1	21.2	25.3	18.2	16.3	16.2	16.2	16.7	17.5	17.6	16.9	11.4	12.1	12.4	12.5	11.8	11.6	12.1	11.9	12.1	11.4	11.6	11.5	11.9	12	11.8	11.6	11.7	11.5	11.9	11.8	11.9
CBD40	5.7	6.3	6.5	5.7	6.4	6.3	5.8	5.3	13.1	17.1	17.7	18.2	24.4	18.6	17.1	17.2	17.3	17.6	17.7	18	11.7	11.7	11.8	12	11.5	11.3	11.6	11.1	11.4	11.5	11.7	11.6	11.4	11.5	11.5	11.1	11.2	10.9	11.3	11.3	11.3
CBD41	6.3	6.2	6.4	5.9	6.5	7	6.4	5.4	13.6	16.9	17.3	16.3	18.6	23.7	18.3	18.9	18.7	17.4	17	18.1	12.2	12.1	12.2	12.3	11.2	11.2	11.3	11	11.1	11.4	11.5	11.6	11	11.1	11.3	11	10.8	10.6	10.8	11	11
CBD7	6.3	6.2	6.7	5.9	6.6	6.9	6.3	5.2	15.7	17.5	17.5	16.2	17.1	18.3	23.1	20.7	20.9	20.2	18.7	19.6	13	13.4	13.4	13.6	12.1	12	13.4	13.2	13.4	13.4	13.5	13.5	12.7	13.5	13.3	13	12.7	12.5	13	13	13
A0A2H4J1Y5	6.4	6.4	6.8	6	6.7	7.1	6.5	5.5	15.6	18.2	17.1	16.2	17.2	18.9	20.7	23.4	21.7	19.8	18.9	19.8	13.1	13.3	13.3	13.6	11.6	11.6	13	12.6	12.8	12.9	13.1	13.2	12.6	13.2	13	12.8	12.6	12.3	12.7	12.9	12.8
CBD38	6.7	6.6	6.8	6.3	6.4	7	6.4	5.4	15.7	18.1	17.3	16.7	17.3	18.7	20.9	21.7	23.5	20.1	18.9	19.9	12.8	13.1	13.1	13.4	11.6	11.5	12.9	12.7	12.8	12.9	13	13.1	12.5	13.1	13	12.8	12.6	12.2	12.6	12.8	12.8
CBD37	6.4	6.3	6.8	6	6.6	7	6.5	5.4	15.5	17.3	18.5	17.5	17.6	17.4	20.2	19.8	20.1	23.1	20.5	21.1	13	13.2	13.2	13.5	11.8	11.7	13.2	12.8	13	13.1	13.3	13.3	12.7	13.1	13.1	12.8	12.9	12.5	13	13.1	13
CBD43	6.1	6.1	6.3	5.8	6.5	6.7	6.3	5.3	15.1	17.5	18.3	17.6	17.7	17	18.7	18.9	18.9	20.5	24.1	21.1	12.6	13.1	13.1	13.4	11.7	11.7	13.1	12.7	12.9	12.3	12.7	12.8	12.3	13	12.7	12.5	12.3	12.2	12.6	12.6	12.5
CBD42	6.1	6.1	6.2	5.8	6.6	6.9	6.4	5.4	15.6	17	17.9	16.9	18	18.1	19.6	19.8	19.9	21.1	21.1	23.7	13	13	13	13.4	11.4	11.4	12.7	12.3	12.6	12.6	13	13	12.2	12.8	12.7	12.5	12.3	12.1	12.5	12.6	12.6
H9A0X4	6.9	6.7	6.7	5.8	6.6	7.2	6.9	5.7	12.1	11.8	11.7	11.4	11.7	12.2	13	13.1	12.8	13	12.6	13	23.4	19.6	19.4	19.3	14.9	14.9	16.1	15.3	15.8	15.6	16	16	14.9	15.2	16	15.7	14.9	14.6	15.1	15.2	15.1
A0A6F8Z5Y5	7.2	6.7	6.8	5.9	6.6	7.1	7.1	5.9	12.3	12.6	12.6	12.1	11.7	12.1	13.4	13.3	13.1	13.2	13.1	13	19.6	23.2	20.4	20.8	15.7	15.8	16.9	16.1	16.5	15.8	16.1	16.1	15.4	16	16.4	16.2	15.3	14.9	15.5	15.5	15.4
A0A345AQJ3	7.2	6.8	6.8	5.9	6.6	7.2	7.1	5.9	12.4	12.4	12.8	12.4	11.8	12.2	13.4	13.3	13.1	13.2	13.1	13	19.4	20.4	23.8	21.1	16.3	16.4	17	16.2	16.6	16	16	15.9	15	16.3	16.3	15.9	15.1	14.8	15.2	15.3	15.2
CBD19	7.4	6.8	6.8	6.1	6.7	7.2	7.1	5.9	12.5	12.6	13	12.5	12	12.3	13.6	13.6	13.4	13.5	13.4	13.4	19.3	20.8	21.1	23	15.8	15.9	17.2	16.4	16.7	15.8	16	16	15.3	16.6	16.4	16.1	15.1	14.7	15.3	15.3	15.3
CBD18	6.5	5.8	6	5.1	5.8	6.3	6.3	5.2	10.8	10.9	12.2	11.8	11.5	11.2	12.1	11.6	11.6	11.8	11.7	11.4	14.9	15.7	16.3	15.8	24.6	23.3	18.2	17.7	17.7	17	16.9	16.8	15.3	16.9	16.4	16	15.3	15.2	15.4	15.3	15.2
W5RAT7	6.6	5.9	6	5.2	5.8	6.3	6.4	5.4	10.9	10.8	12	11.6	11.3	11.2	12	11.6	11.5	11.7	11.7	11.4	14.9	15.8	16.4	15.9	23.3	24.7	18.2	17.8	17.7	17	16.9	17	15.3	16.9	16.4	16.1	15.2	15.1	15.3	15.3	15.2
CBD34	6.4	6	6.1	5.2	6	6.3	6.5	5.2	12.3	12.1	12.4	12.1	11.6	11.3	13.4	13	12.9	13.2	13.1	12.7	16.1	16.9	17	17.2	18.2	18.2	22.7	20.1	20.3	19.2	19.3	19.4	17	18.9	18.1	17.9	17.6	17.1	17.8	17.8	17.7
O56788	6.3	5.6	5.9	5.1	5.6	6.1	6.2	5.1	11.9	11.7	12.2	11.9	11.1	11	13.2	12.6	12.7	12.8	12.7	12.3	15.3	16.1	16.2	16.4	17.7	17.8	20.1	22.9	21.1	19.7	20.4	20.3	17.3	19.2	18.2	18.3	18.2	17.9	18.4	18.4	18.3
CBD35	6.4	5.8	6.1	5.2	5.8	6.4	6.4	5.2	12.2	11.8	12.3	12.1	11.4	11.1	13.4	12.8	12.8	13	12.9	12.6	15.8	16.5	16.6	16.7	17.7	17.7	20.3	21.1	22.8	19.6	20.2	20.1	17.4	19.2	18.2	18.4	18.3	18	18.6	18.6	18.5
Lysostaphin	6.1	5.5	5.9	5	5.5	6.1	6.1	4.9	12.3	11.3	11.6	11.4	11.5	11.4	13.4	12.9	12.9	13.1	12.3	12.6	15.6	15.8	16	15.8	17	17	19.2	19.7	19.6	22.6	20.4	20.2	17.3	18	18.5	18.4	18.1	17.9	18.4	18.2	18.2
H9A141	6.2	5.8	6	5.1	5.7	6.2	6.3	5.1	12.4	11.6	11.8	11.6	11.7	11.5	13.5	13.1	13	13.3	12.7	13	16	16.1	16	16	16.9	16.9	19.3	20.4	20.2	20.4	22.6	21.6	17.3	18.4	18.3	18.4	18	17.9	18.5	18.4	18.3
CBD36	6.2	5.8	5.9	5.1	5.7	6.2	6.3	5.1	12.4	11.6	11.7	11.5	11.6	11.6	13.5	13.2	13.1	13.3	12.8	13	16	16.1	15.9	16	16.8	17	19.4	20.3	20.1	20.2	21.6	22.7	17.4	18.6	18.4	18.5	18	17.8	18.4	18.4	18.2
CBD26	6.6	6.2	6.5	5.5	6.3	6.7	6.8	5.5	12	11.8	11.9	11.9	11.4	11	12.7	12.6	12.5	12.7	12.3	12.2	14.9	15.4	15	15.3	15.3	15.3	17	17.3	17.4	17.3	17.3	17.4	23.6	17.9	18.9	19.2	19	18.7	19.3	19.4	19.4
CBD33	6.3	5.6	5.7	5.1	5.5	6.2	6.2	5.1	12.2	11.9	12.3	12	11.5	11.1	13.5	13.2	13.1	13.1	13	12.8	15.2	16	16.3	16.6	16.9	16.9	18.9	19.2	19.2	18	18.4	18.6	17.9	23.7	19.7	19.4	18.1	18.1	18.6	18.5	18.5
CBD8	6.5	6	6.3	5.4	6.1	6.6	6.6	5.4	12.4	12	12.1	11.8	11.5	11.3	13.3	13	13	13.1	12.7	12.7	16	16.4	16.3	16.4	16.4	16.4	18.1	18.2	18.2	18.5	18.3	18.4	18.9	19.7	23.7	21.8	19.2	19.1	19.6	19.6	19.6
A0A076YNQ2	6.4	6	6.2	5.4	6.1	6.6	6.6	5.4	12.1	11.8	11.9	11.6	11.1	11	13	12.8	12.8	12.8	12.5	12.5	15.7	16.2	15.9	16.1	16	16.1	17.9	18.3	18.4	18.4	18.4	18.5	19.2	19.4	21.8	23.6	19.3	19	19.4	19.9	19.7
CBD10	6.5	6.2	6.5	5.3	6.3	6.5	6.6	5.3	11.8	11.7	11.8	11.7	11.2	10.8	12.7	12.6	12.6	12.9	12.3	12.3	14.9	15.3	15.1	15.1	15.3	15.2	17.6	18.2	18.3	18.1	18	18	19	18.1	19.2	19.3	23.3	20.3	20.7	21.3	21.1
Q4ZC44	6.6	6.3	6.5	5.4	6.3	6.6	6.7	5.3	11.6	11.5	11.6	11.5	10.9	10.6	12.5	12.3	12.2	12.5	12.2	12.1	14.6	14.9	14.8	14.7	15.2	15.1	17.1	17.9	18	17.9	17.9	17.8	18.7	18.1	19.1	19	20.3	24.5	21.3	21	21.2
U3PDY3	6.6	6.3	6.5	5.5	6.3	6.7	6.7	5.3	12.1	11.9	12	11.9	11.3	10.8	13	12.7	12.6	13	12.6	12.5	15.1	15.5	15.2	15.3	15.4	15.3	17.8	18.4	18.6	18.4	18.5	18.4	19.3	18.6	19.6	19.4	20.7	21.3	23.2	21.7	21.9
Q4ZDC1	6.6	6.3	6.5	5.5	6.3	6.7	6.7	5.4	12.2	12	12.1	11.8	11.3	11	13	12.9	12.8	13.1	12.6	12.6	15.2	15.5	15.3	15.3	15.3	15.3	17.8	18.4	18.6	18.2	18.4	18.4	19.4	18.5	19.6	19.9	21.3	21	21.7	23.3	22.4
B2Z706	6.6	6.3	6.5	5.5	6.3	6.7	6.7	5.4	12.2	11.9	12.1	11.9	11.3	11	13	12.8	12.8	13	12.5	12.6	15.1	15.4	15.2	15.3	15.2	15.2	17.7	18.3	18.5	18.2	18.3	18.2	19.4	18.5	19.6	19.7	21.1	21.2	21.9	22.4	23.3
