## Supplementary Table S4 for "Diversity, structure-function relationships and evolution of cell wall-binding domains of staphylococcal phage endolysins"

strain	protein	mean_fluo	sd	max_fluo	relative_fluo	relative_sd
S. aureus Sa9	CBD50	4625.991473	828.7291476	7209.666193	0.6416374	0.114946951
S. aureus ATCC15981	CBD50	4866.581411	79.90306627	7209.666193	0.675007869	0.011082769
S. aureus MRSA-17	CBD50	5514.511735	413.657467	7209.666193	0.764877539	0.057375398
S. aureus 119C	CBD50	3621.991229	271.529004	7209.666193	0.502379879	0.0376618
S. epidermidis F12	CBD50	5313.03496	160.5132393	7209.666193	0.736932171	0.022263616
S. epidermidis Z2LDC14	CBD50	5943.69084	199.4041123	7209.666193	0.82440583	0.027657884
S. epidermidis 25	CBD50	5684.570367	161.9274529	7209.666193	0.788465127	0.022459771
S. epidermidis CC28	CBD50	6283.944494	41.71930009	7209.666193	0.871599922	0.005786579
S. hominis CC40	CBD50	3265.065007	16.26345597	7209.666193	0.452873256	0.002255785
S. hominis 88F	CBD50	4025.228074	566.3925317	7209.666193	0.558309909	0.07856016
S. hominis 119C	CBD50	2461.852932	787.7169542	7209.666193	0.341465592	0.10925845
S. hominis 96	CBD50	3286.820205	1516.036939	7209.666193	0.455890761	0.210278382
S. capitis SK14	CBD50	814.7201559	25.45584412	7209.666193	0.113003866	0.003530794
S. capitis VCU116	CBD50	1039.452128	135.0573952	7209.666193	0.144174793	0.018732822
S. capitis CC44	CBD50	3503.302623	31.81980515	7209.666193	0.485917452	0.004413492
S. haemolyticus ZL89-3	CBD50	4131.562815	187.383297	7209.666193	0.573058822	0.025990565
S. haemolyticus Shae 2	CBD50	1562.970724	6.363961031	7209.666193	0.216788223	0.000882698
S. sciuri DB156	CBD50	6927.666193	580.5346674	7209.666193	0.960885845	0.080521712
S. sciuri DB258	CBD50	1435.499594	83.43860018	7209.666193	0.199107636	0.011573157
S. hyicus DB171	CBD50	1376.839857	28.28427125	7209.666193	0.190971374	0.003923104
S. hyicus DB222	CBD50	1149.215405	33.23401872	7209.666193	0.159399253	0.004609647
S. saprophyticus 36	CBD50	4594.78362	139.3000359	7209.666193	0.637308788	0.019321288
S. xylosus ZL61-2	CBD50	915.8927237	86.2670273	7209.666193	0.127036772	0.011965468
S. kloosi ZL74-2	CBD50	838.3212604	45.254834	7209.666193	0.116277403	0.006276967
S. aureus Sa9	CBD49	9576.260242	106.0660172	15554.19594	0.615670542	0.006819126
S. aureus ATCC15981	CBD49	10142.64163	266.5792565	15554.19594	0.652083957	0.017138736
S. aureus MRSA-17	CBD49	13563.13787	41.71930009	15554.19594	0.871992221	0.002682189
S. aureus 119C	CBD49	11590.7234	14.8492424	15554.19594	0.745183065	0.000954678
S. epidermidis F12	CBD49	11416.56365	1747.967963	15554.19594	0.733986102	0.112379191
S. epidermidis Z2LDC14	CBD49	6625.196507	632.1534624	15554.19594	0.425942719	0.040641989
S. epidermidis 25	CBD49	15414.69594	2326.38131	15554.19594	0.991031359	0.149566157
S. epidermidis CC28	CBD49	6214.913946	986.4139598	15554.19594	0.399565106	0.063417869
S. hominis CC40	CBD49	11607.43035	188.7975106	15554.19594	0.746257177	0.012138044
S. hominis 88F	CBD49	10554.96209	970.8576106	15554.19594	0.678592589	0.062417731
S. hominis 119C	CBD49	4922.792313	367.6955262	15554.19594	0.316492883	0.023639636
S. hominis 96	CBD49	4093.941488	364.8670991	15554.19594	0.263204958	0.023457792
S. capitis SK14	CBD49	5453.680064	70.00357134	15554.19594	0.350624364	0.004500623
S. capitis VCU116	CBD49	2085.880488	92.63098834	15554.19594	0.134104038	0.00595537
S. capitis CC44	CBD49	3563.117105	407.293506	15554.19594	0.22907755	0.026185443
S. haemolyticus ZL89-3	CBD49	2634.067162	357.7960313	15554.19594	0.169347691	0.023003184
S. haemolyticus Shae 2	CBD49	3071.341399	174.655375	15554.19594	0.197460634	0.011228827
S. sciuri DB156	CBD49	2987.288314	147.0782105	15554.19594	0.19205675	0.009455854
S. sciuri DB258	CBD49	1743.966582	108.1873375	15554.19594	0.112121937	0.006955508
S. hyicus DB171	CBD49	2042.630733	128.6934342	15554.19594	0.131323454	0.008273873
S. hyicus DB222	CBD49	2525.35825	12.72792206	15554.19594	0.16235865	0.000818295
S. saprophyticus 36	CBD49	5237.265179	43.13351365	15554.19594	0.336710763	0.002773111
S. xylosus ZL61-2	CBD49	1648.358944	70.00357134	15554.19594	0.105975195	0.004500623
S. kloosi ZL74-2	CBD49	1686.506937	145.6639969	15554.19594	0.10842778	0.009364933
S. aureus Sa9	CBD44	2602.064133	265.1650429	30305.72759	0.085860474	0.008749668
S. aureus ATCC15981	CBD44	3365.241124	63.63961031	30305.72759	0.111043073	0.00209992
S. aureus MRSA-17	CBD44	2271.839399	83.43860018	30305.72759	0.074964028	0.002753229
S. aureus 119C	CBD44	2266.36568	111.0157646	30305.72759	0.074783411	0.003663194
S. epidermidis F12	CBD44	2553.941732	104.6518036	30305.72759	0.084272576	0.003453202
S. epidermidis Z2LDC14	CBD44	3909.552974	433.4564569	30305.72759	0.129003765	0.01430279
S. epidermidis 25	CBD44	8203.870815	142.128463	30305.72759	0.270703641	0.004689822
S. epidermidis CC28	CBD44	8678.404673	385.3731957	30305.72759	0.286361865	0.012716184
S. hominis CC40	CBD44	7319.10116	26.1629509	30305.72759	0.241508841	0.000863301
S. hominis 88F	CBD44	3856.151883	17.67766953	30305.72759	0.127241686	0.000583311
S. hominis 119C	CBD44	10758.51103	100.4091629	30305.72759	0.354999265	0.003313207
S. hominis 96	CBD44	5821.707076	209.3036072	30305.72759	0.192099235	0.006906404
S. capitis SK14	CBD44	8086.684092	208.5965005	30305.72759	0.266836824	0.006883072
S. capitis VCU116	CBD44	16244.38549	1507.551657	30305.72759	0.53601701	0.049744777
S. capitis CC44	CBD44	7826.962814	1519.572473	30305.72759	0.258266784	0.050141428
S. haemolyticus ZL89-3	CBD44	5535.969186	299.8132752	30305.72759	0.182670724	0.009892958
S. haemolyticus Shae 2	CBD44	30054.22759	4572.859554	30305.72759	0.991701239	0.150890934
S. sciuri DB156	CBD44	3040.686501	133.6431816	30305.72759	0.100333724	0.004409832
S. sciuri DB258	CBD44	3138.450672	571.3422792	30305.72759	0.103559654	0.018852617
S. hyicus DB171	CBD44	5248.729235	137.8858223	30305.72759	0.173192649	0.004549827
S. hyicus DB222	CBD44	4947.944332	251.7300141	30305.72759	0.16326763	0.008306351
S. saprophyticus 36	CBD44	1139.88096	61.51828996	30305.72759	0.037612724	0.002029923
S. xylosus ZL61-2	CBD44	6501.439386	305.4701295	30305.72759	0.214528404	0.010079617
S. kloosi ZL74-2	CBD44	5632.648301	496.3889604	30305.72759	0.18586085	0.016379378
S. aureus Sa9	CBD20	2189.295904	499.9244943	44309.9577	0.049408666	0.011282441
S. aureus ATCC15981	CBD20	3790.770624	286.3782464	44309.9577	0.085551213	0.006463067
S. aureus MRSA-17	CBD20	2810.953184	44.54772721	44309.9577	0.063438408	0.001005366
S. aureus 119C	CBD20	2208.629728	173.2411614	44309.9577	0.049844997	0.003909757
S. epidermidis F12	CBD20	44204.9577	814.5870119	44309.9577	0.997630329	0.018383836
S. epidermidis Z2LDC14	CBD20	42303.48566	960.2510089	44309.9577	0.954717356	0.021671224
S. epidermidis 25	CBD20	15378.25171	871.8626612	44309.9577	0.347060853	0.01967645
S. epidermidis CC28	CBD20	42731.14797	2840.44794	44309.9577	0.964368963	0.064104054
S. hominis CC40	CBD20	42656.64755	589.7270555	44309.9577	0.962687616	0.013309132
S. hominis 88F	CBD20	31156.66701	3322.694765	44309.9577	0.703152714	0.074987541
S. hominis 119C	CBD20	34989.43773	208.5965005	44309.9577	0.789651797	0.004707666
S. hominis 96	CBD20	33090.3023	827.314934	44309.9577	0.746791557	0.018671084
S. capitis SK14	CBD20	6124.730912	523.2590181	44309.9577	0.138224707	0.011809062
S. capitis VCU116	CBD20	7985.036032	864.7915934	44309.9577	0.180208613	0.019516868
S. capitis CC44	CBD20	3338.609952	501.3387079	44309.9577	0.075346719	0.011314358
S. haemolyticus ZL89-3	CBD20	32668.80634	250.3158005	44309.9577	0.737279114	0.0056492
S. haemolyticus Shae 2	CBD20	11608.9769	973.6860377	44309.9577	0.261994764	0.021974429
S. sciuri DB156	CBD20	13639.77725	2916.815472	44309.9577	0.307826456	0.065827539
S. sciuri DB258	CBD20	12072.46902	521.1376977	44309.9577	0.272454989	0.011761187
S. hyicus DB171	CBD20	9419.51232	29.69848481	44309.9577	0.212582291	0.000670244
S. hyicus DB222	CBD20	9487.84464	228.3954903	44309.9577	0.214124435	0.005154496
S. saprophyticus 36	CBD20	4732.0872	820.2438662	44309.9577	0.106795119	0.018511502
S. xylosus ZL61-2	CBD20	30094.51459	671.0443353	44309.9577	0.679181749	0.015144324
S. kloosi ZL74-2	CBD20	13920.44122	725.4915575	44309.9577	0.314160562	0.016373104
S. aureus Sa9	CBD48	40256.11637	337.2899346	73130.55032	0.550469211	0.004612162
S. aureus ATCC15981	CBD48	43275.58764	218.4959954	73130.55032	0.591757992	0.002987753
S. aureus MRSA-17	CBD48	31566.72285	186.6761902	73130.55032	0.431648917	0.002552643
S. aureus 119C	CBD48	38249.69766	827.314934	73130.55032	0.523033089	0.01131285
S. epidermidis F12	CBD48	30720.05857	737.5123728	73130.55032	0.420071481	0.010084874
S. epidermidis Z2LDC14	CBD48	58005.98937	503.4600282	73130.55032	0.793184095	0.006884401
S. epidermidis 25	CBD48	13541.66197	502.0458146	73130.55032	0.185171066	0.006865063
S. epidermidis CC28	CBD48	40584.86992	28.28427125	73130.55032	0.554964645	0.000386764
S. hominis CC40	CBD48	22593.4564	1403.606961	73130.55032	0.308946894	0.019193168
S. hominis 88F	CBD48	10301.14105	453.2554467	73130.55032	0.140859613	0.006197895
S. hominis 119C	CBD48	65289.08649	512.6524164	73130.55032	0.892774445	0.007010099
S. hominis 96	CBD48	73032.05032	7742.112147	73130.55032	0.998653094	0.105867002
S. capitis SK14	CBD48	28629.37593	21220.2745	73130.55032	0.391483119	0.290169764
S. capitis VCU116	CBD48	5721.650628	227.6883835	73130.55032	0.078238856	0.003113451
S. capitis CC44	CBD48	16151.97256	219.2031022	73130.55032	0.220864912	0.002997422
S. haemolyticus ZL89-3	CBD48	7735.550492	448.3056993	73130.55032	0.105777277	0.006130211
S. haemolyticus Shae 2	CBD48	42394.95969	427.0924958	73130.55032	0.579716131	0.005840138
S. sciuri DB156	CBD48	24062.5454	625.0823946	73130.55032	0.329035476	0.008547487
S. sciuri DB258	CBD48	26128.74553	794.7880221	73130.55032	0.357289059	0.010868071
S. hyicus DB171	CBD48	34821.95817	16.97056275	73130.55032	0.476161577	0.000232058
S. hyicus DB222	CBD48	25256.51141	1980.606094	73130.55032	0.345361977	0.027083156
S. saprophyticus 36	CBD48	5131.147029	34.64823228	73130.55032	0.070164206	0.000473786
S. xylosus ZL61-2	CBD48	49637.3564	1510.380085	73130.55032	0.678749937	0.020653203
S. kloosi ZL74-2	CBD48	26882.4817	124.4507935	73130.55032	0.36759578	0.001701762
S. aureus Sa9	CBD19	10120.51879	609.5260454	30564.023	0.331125218	0.019942599
S. aureus ATCC15981	CBD19	14657.38695	771.4534983	30564.023	0.479563405	0.025240574
S. aureus MRSA-17	CBD19	15541.48505	2013.133006	30564.023	0.508489509	0.0658661
S. aureus 119C	CBD19	11169.11491	89.09545443	30564.023	0.365433402	0.002915043
S. epidermidis F12	CBD19	16711.9299	1479.974493	30564.023	0.546784365	0.04842211
S. epidermidis Z2LDC14	CBD19	30305.523	4901.664207	30564.023	0.991542344	0.160373659
S. epidermidis 25	CBD19	18794.15748	279.3071786	30564.023	0.614911116	0.00913843
S. epidermidis CC28	CBD19	25702.38174	728.3199846	30564.023	0.84093582	0.023829323
S. hominis CC40	CBD19	28623.58706	579.1204538	30564.023	0.936512417	0.018947782
S. hominis 88F	CBD19	28424.45582	2616.29509	30564.023	0.9299972	0.085600482
S. hominis 119C	CBD19	18353.76328	278.6000718	30564.023	0.600502207	0.009115295
S. hominis 96	CBD19	10499.41868	993.4850276	30564.023	0.343522143	0.032505048
S. capitis SK14	CBD19	7610.716817	258.8010819	30564.023	0.249009	0.008467507
S. capitis VCU116	CBD19	9957.731593	4.242640687	30564.023	0.325799113	0.000138812
S. capitis CC44	CBD19	14394.76584	525.3803384	30564.023	0.470970914	0.017189502
S. haemolyticus ZL89-3	CBD19	13243.72484	285.6711396	30564.023	0.433310917	0.009346647
S. haemolyticus Shae 2	CBD19	18386.49264	766.5037508	30564.023	0.601573053	0.025078628
S. sciuri DB156	CBD19	17777.35696	2211.830012	30564.023	0.581643227	0.07236711
S. sciuri DB258	CBD19	20917.95303	4987.931234	30564.023	0.684397896	0.163196162
S. hyicus DB171	CBD19	20927.05288	5602.407027	30564.023	0.684695627	0.183300707
S. hyicus DB222	CBD19	24106.08642	784.8885271	30564.023	0.788707901	0.025680144
S. saprophyticus 36	CBD19	28038.25267	1339.260244	30564.023	0.917361326	0.043818193
S. xylosus ZL61-2	CBD19	27690.18767	4673.975824	30564.023	0.905973264	0.152924104
S. kloosi ZL74-2	CBD19	26672.031	1846.255806	30564.023	0.872661004	0.060406178
S. aureus Sa9	CBD33	1561.912682	100.4091629	7197.599728	0.21700466	0.013950368
S. aureus ATCC15981	CBD33	1376.123071	47.37615434	7197.599728	0.191191942	0.006582216
S. aureus MRSA-17	CBD33	1013.664346	108.8944443	7197.599728	0.140833665	0.015129272
S. aureus 119C	CBD33	1819.990466	55.15432893	7197.599728	0.25286075	0.007662878
S. epidermidis F12	CBD33	2224.840648	694.3788591	7197.599728	0.309108693	0.09647367
S. epidermidis Z2LDC14	CBD33	2149.369817	236.8807717	7197.599728	0.298623138	0.032911079
S. epidermidis 25	CBD33	5361.162341	1205.617062	7197.599728	0.744854194	0.167502655
S. epidermidis CC28	CBD33	3719.141117	791.9595949	7197.599728	0.516719637	0.110031069
S. hominis CC40	CBD33	3985.14176	586.1915216	7197.599728	0.553676491	0.08144264
S. hominis 88F	CBD33	2929.076233	26.1629509	7197.599728	0.406951809	0.003634955
S. hominis 119C	CBD33	2566.410147	553.6646097	7197.599728	0.356564722	0.076923507
S. hominis 96	CBD33	2981.681749	223.4457429	7197.599728	0.414260568	0.03104448
S. capitis SK14	CBD33	2300.03893	385.3731957	7197.599728	0.319556382	0.053541904
S. capitis VCU116	CBD33	2563.343523	97.5807358	7197.599728	0.35613866	0.0135574
S. capitis CC44	CBD33	3922.452406	138.5929291	7197.599728	0.544966733	0.019255437
S. haemolyticus ZL89-3	CBD33	3393.065564	183.1406563	7197.599728	0.471416263	0.025444685
S. haemolyticus Shae 2	CBD33	2542.574796	615.8900064	7197.599728	0.353253153	0.085568805
S. sciuri DB156	CBD33	3929.998789	735.3910524	7197.599728	0.546015191	0.102171707
S. sciuri DB258	CBD33	1755.85196	178.8980156	7197.599728	0.243949654	0.024855233
S. hyicus DB171	CBD33	4443.715723	445.4772721	7197.599728	0.617388559	0.061892477
S. hyicus DB222	CBD33	4483.395354	165.4629868	7197.599728	0.622901457	0.022988634
S. saprophyticus 36	CBD33	6963.099728	982.8784258	7197.599728	0.967419694	0.136556416
S. xylosus ZL61-2	CBD33	3697.867131	633.5676759	7197.599728	0.513763931	0.088024855
S. kloosi ZL74-2	CBD33	2491.66166	144.9568901	7197.599728	0.346179526	0.020139615
S. aureus Sa9	CBD18	21274.5	86.97413409	37109	0.573297583	0.002343748
S. aureus ATCC15981	CBD18	13453	1185.818072	37109	0.362526611	0.031954999
S. aureus MRSA-17	CBD18	13939	1919.087804	37109	0.375623164	0.051714889
S. aureus 119C	CBD18	11198	4770.142346	37109	0.301759681	0.128544082
S. epidermidis F12	CBD18	19499	656.1950929	37109	0.525452047	0.01768291
S. epidermidis Z2LDC14	CBD18	21431.5	1998.283764	37109	0.577528362	0.053849033
S. epidermidis 25	CBD18	36969.5	3527.048625	37109	0.996240804	0.095045639
S. epidermidis CC28	CBD18	14052	2778.222543	37109	0.378668248	0.074866543
S. hominis CC40	CBD18	18158.5	1436.133873	37109	0.489328734	0.03870042
S. hominis 88F	CBD18	30966	2082.429471	37109	0.834460643	0.056116561
S. hominis 119C	CBD18	17750.5	1634.123771	37109	0.478334097	0.04403578
S. hominis 96	CBD18	12683.5	837.2144289	37109	0.341790401	0.022560954
S. capitis SK14	CBD18	6271.5	855.5992052	37109	0.169002129	0.02305638
S. capitis VCU116	CBD18	8908	99.70205615	37109	0.240049584	0.002686735
S. capitis CC44	CBD18	15052	2066.166015	37109	0.405615888	0.055678299
S. haemolyticus ZL89-3	CBD18	11601	192.3330445	37109	0.31261958	0.005182922
S. haemolyticus Shae 2	CBD18	32569	224.1528496	37109	0.877657711	0.00604039
S. sciuri DB156	CBD18	13137.5	1965.049745	37109	0.35402463	0.052953455
S. sciuri DB258	CBD18	9926	1557.049132	37109	0.267482282	0.041958801
S. hyicus DB171	CBD18	18587.5	822.3651865	37109	0.500889272	0.022160802
S. hyicus DB222	CBD18	25736	842.8712832	37109	0.693524482	0.022713393
S. saprophyticus 36	CBD18	16902.5	280.0142853	37109	0.455482498	0.007545724
S. xylosus ZL61-2	CBD18	34939	527.5016588	37109	0.94152362	0.014214925
S. kloosi ZL74-2	CBD18	18568	2356.079795	37109	0.500363793	0.063490792
S. aureus Sa9	CBD34	12862.33713	240.4163056	26467.9788	0.485958419	0.009083289
S. aureus ATCC15981	CBD34	10998.05821	589.7270555	26467.9788	0.415523161	0.022280774
S. aureus MRSA-17	CBD34	14234.96037	543.7651147	26467.9788	0.537818187	0.020544263
S. aureus 119C	CBD34	6221.908075	134.3502884	26467.9788	0.235073034	0.005075956
S. epidermidis F12	CBD34	23749.40948	2993.183005	26467.9788	0.897288367	0.11308695
S. epidermidis Z2LDC14	CBD34	26209.4788	324.5620126	26467.9788	0.990233482	0.01226244
S. epidermidis 25	CBD34	8096.712679	300.520382	26467.9788	0.305905968	0.011354111
S. epidermidis CC28	CBD34	6124.350418	759.432683	26467.9788	0.231387159	0.028692508
S. hominis CC40	CBD34	5020.05477	582.6559877	26467.9788	0.18966521	0.022013618
S. hominis 88F	CBD34	9885.505218	1388.050611	26467.9788	0.373489237	0.052442637
S. hominis 119C	CBD34	3633.435201	277.1858582	26467.9788	0.13727664	0.010472498
S. hominis 96	CBD34	4733.904855	59.39696962	26467.9788	0.178854037	0.002244107
S. capitis SK14	CBD34	4227.474021	142.8355698	26467.9788	0.159720319	0.005396542
S. capitis VCU116	CBD34	4574.266487	978.6357852	26467.9788	0.172822659	0.03697433
S. capitis CC44	CBD34	7067.278144	29.69848481	26467.9788	0.267012385	0.001122053
S. haemolyticus ZL89-3	CBD34	5165.757087	507.7026689	26467.9788	0.195170063	0.01918177
S. haemolyticus Shae 2	CBD34	6572.305899	122.3294731	26467.9788	0.24831159	0.004621791
S. sciuri DB156	CBD34	9099.094812	1156.826694	26467.9788	0.343777471	0.04370665
S. sciuri DB258	CBD34	3146.165791	613.7686861	26467.9788	0.11886687	0.023189103
S. hyicus DB171	CBD34	3176.807823	156.2705986	26467.9788	0.120024572	0.005904138
S. hyicus DB222	CBD34	4857.884428	327.3904397	26467.9788	0.183538171	0.012369303
S. saprophyticus 36	CBD34	9329.313374	234.0523446	26467.9788	0.352475474	0.008842849
S. xylosus ZL61-2	CBD34	5486.807416	415.7787873	26467.9788	0.207299827	0.015708747
S. kloosi ZL74-2	CBD34	3734.934683	161.9274529	26467.9788	0.141111443	0.006117862
S. aureus Sa9	CBD36	3599.626317	36.06244584	12128.31028	0.296795368	0.002973411
S. aureus ATCC15981	CBD36	4520.722951	213.5462479	12128.31028	0.372741367	0.017607255
S. aureus MRSA-17	CBD36	2956.848032	411.5361467	12128.31028	0.243797195	0.033931862
S. aureus 119C	CBD36	2939.359486	51.61879503	12128.31028	0.242355235	0.004256058
S. epidermidis F12	CBD36	3339.906163	287.7924599	12128.31028	0.275380996	0.023728982
S. epidermidis Z2LDC14	CBD36	4390.722951	80.61017306	12128.31028	0.362022644	0.006646447
S. epidermidis 25	CBD36	5256.959507	86.97413409	12128.31028	0.433445335	0.007171167
S. epidermidis CC28	CBD36	3549.780974	38.89087297	12128.31028	0.292685534	0.003206619
S. hominis CC40	CBD36	5555.434986	316.0767312	12128.31028	0.45805515	0.026061069
S. hominis 88F	CBD36	5252.140353	132.9360749	12128.31028	0.433047987	0.010960808
S. hominis 119C	CBD36	4950.942299	559.3214639	12128.31028	0.408213691	0.046117015
S. hominis 96	CBD36	5204.975048	316.783838	12128.31028	0.429159127	0.026119371
S. capitis SK14	CBD36	7443.450688	429.2138162	12128.31028	0.613725285	0.035389416
S. capitis VCU116	CBD36	9637.642342	1652.508548	12128.31028	0.794640153	0.136252166
S. capitis CC44	CBD36	11922.31028	913.5819613	12128.31028	0.983014946	0.075326401
S. haemolyticus ZL89-3	CBD36	4906.641159	184.5548699	12128.31028	0.404560985	0.015216866
S. haemolyticus Shae 2	CBD36	6706.650301	611.6473657	12128.31028	0.552974829	0.050431375
S. sciuri DB156	CBD36	5250.015165	681.6509371	12128.31028	0.432872762	0.05620329
S. sciuri DB258	CBD36	3358.717143	141.4213562	12128.31028	0.276931993	0.011660434
S. hyicus DB171	CBD36	5781.140407	173.2411614	12128.31028	0.476664949	0.014284031
S. hyicus DB222	CBD36	7255.967036	217.0817818	12128.31028	0.598266936	0.017898766
S. saprophyticus 36	CBD36	8846.608733	940.452019	12128.31028	0.729418075	0.077541883
S. xylosus ZL61-2	CBD36	4467.839159	30.40559159	12128.31028	0.368381007	0.002506993
S. kloosi ZL74-2	CBD36	4830.995483	93.33809512	12128.31028	0.39832387	0.007695886
S. aureus Sa9	CBD35	19738.84043	322.4406922	35833.4344	0.550849807	0.00899832
S. aureus ATCC15981	CBD35	32285.33124	1754.331924	35833.4344	0.900983447	0.048957962
S. aureus MRSA-17	CBD35	29781.73355	3029.952557	35833.4344	0.831115801	0.084556577
S. aureus 119C	CBD35	31766.37737	82.7314934	35833.4344	0.886501054	0.002308779
S. epidermidis F12	CBD35	18411.23869	52.32590181	35833.4344	0.513800561	0.001460254
S. epidermidis Z2LDC14	CBD35	19239.58531	243.2447327	35833.4344	0.536917145	0.006788206
S. epidermidis 25	CBD35	32126.55836	2580.939751	35833.4344	0.896552588	0.072026022
S. epidermidis CC28	CBD35	26258.58574	74.24621202	35833.4344	0.732795675	0.002071981
S. hominis CC40	CBD35	6748.267447	121.6223664	35833.4344	0.188323212	0.003394103
S. hominis 88F	CBD35	10672.28221	89.80256121	35833.4344	0.297830291	0.002506111
S. hominis 119C	CBD35	35681.4344	1158.948014	35833.4344	0.995758151	0.032342644
S. hominis 96	CBD35	17396.22151	128.6934342	35833.4344	0.48547458	0.003591435
S. capitis SK14	CBD35	3652.86999	345.0681092	35833.4344	0.10194027	0.009629781
S. capitis VCU116	CBD35	3791.524088	67.88225099	35833.4344	0.105809676	0.001894383
S. capitis CC44	CBD35	4666.537799	98.28784258	35833.4344	0.130228595	0.002742909
S. haemolyticus ZL89-3	CBD35	4211.799153	40.30508653	35833.4344	0.11753825	0.00112479
S. haemolyticus Shae 2	CBD35	19941.81205	470.2260095	35833.4344	0.556514115	0.013122549
S. sciuri DB156	CBD35	3086.03142	33.9411255	35833.4344	0.086121564	0.000947192
S. sciuri DB258	CBD35	3528.37475	11.3137085	35833.4344	0.098465994	0.000315731
S. hyicus DB171	CBD35	7179.495477	503.4600282	35833.4344	0.200357448	0.014050008
S. hyicus DB222	CBD35	5107.741122	350.7249635	35833.4344	0.142541211	0.009787646
S. saprophyticus 36	CBD35	4425.800248	253.8513344	35833.4344	0.123510356	0.007084203
S. xylosus ZL61-2	CBD35	8182.03737	457.4980874	35833.4344	0.228335283	0.012767352
S. kloosi ZL74-2	CBD35	16243.69847	509.1168825	35833.4344	0.453311237	0.014207873
S. aureus Sa9	CBD8	32618.10352	541.6437944	32768.10352	0.995422378	0.016529605
S. aureus ATCC15981	CBD8	20470.17542	980.0499987	32768.10352	0.624698204	0.029908658
S. aureus MRSA-17	CBD8	29595.29652	285.6711396	32768.10352	0.90317392	0.008717964
S. aureus 119C	CBD8	16703.13225	482.2468248	32768.10352	0.509737533	0.014716959
S. epidermidis F12	CBD8	8312.659848	171.119841	32768.10352	0.253681445	0.005222147
S. epidermidis Z2LDC14	CBD8	7124.011711	234.7594514	32768.10352	0.217406897	0.007164267
S. epidermidis 25	CBD8	6671.36274	502.0458146	32768.10352	0.20359319	0.015321174
S. epidermidis CC28	CBD8	4421.410605	475.8828637	32768.10352	0.134930317	0.014522747
S. hominis CC40	CBD8	30228.58272	1407.142495	32768.10352	0.92250022	0.042942445
S. hominis 88F	CBD8	30039.2083	28.28427125	32768.10352	0.91672099	0.000863165
S. hominis 119C	CBD8	27603.87504	360.6244584	32768.10352	0.842400752	0.01100535
S. hominis 96	CBD8	16985.9505	762.9682169	32768.10352	0.518368434	0.023283869
S. capitis SK14	CBD8	7558.567147	765.796644	32768.10352	0.230668435	0.023370185
S. capitis VCU116	CBD8	7808.779371	870.4484476	32768.10352	0.238304282	0.026563895
S. capitis CC44	CBD8	8187.841141	515.4808435	32768.10352	0.249872292	0.015731177
S. haemolyticus ZL89-3	CBD8	12091.334	350.0178567	32768.10352	0.368997064	0.010681664
S. haemolyticus Shae 2	CBD8	18130.10441	576.9991334	32768.10352	0.55328513	0.017608561
S. sciuri DB156	CBD8	15384.91555	235.4665581	32768.10352	0.469508879	0.007185846
S. sciuri DB258	CBD8	8115.128639	2021.618287	32768.10352	0.24765329	0.061694699
S. hyicus DB171	CBD8	19366.78348	2195.566556	32768.10352	0.591025461	0.067003162
S. hyicus DB222	CBD8	20410.79411	10344.2651	32768.10352	0.622886036	0.315680921
S. saprophyticus 36	CBD8	25474.89747	12672.06063	32768.10352	0.777429718	0.386719379
S. xylosus ZL61-2	CBD8	19042.42779	463.8620485	32768.10352	0.581126942	0.014155902
S. kloosi ZL74-2	CBD8	1138.741394	0.707106781	32768.10352	0.03475152	2.16E-05
S. aureus Sa9	CBD26	1143.496299	9.192388155	26700.84745	0.042826217	0.000344273
S. aureus ATCC15981	CBD26	3424.569673	289.2066735	26700.84745	0.128256966	0.010831367
S. aureus MRSA-17	CBD26	1869.503152	238.2949853	26700.84745	0.070016622	0.008924623
S. aureus 119C	CBD26	3761.452897	91.21677477	26700.84745	0.140873914	0.00341625
S. epidermidis F12	CBD26	4812.950978	328.8046533	26700.84745	0.180254615	0.01231439
S. epidermidis Z2LDC14	CBD26	7235.973776	59.39696962	26700.84745	0.271001652	0.002224535
S. epidermidis 25	CBD26	12297.67156	106.773124	26700.84745	0.460572331	0.003998866
S. epidermidis CC28	CBD26	6655.232319	252.4371209	26700.84745	0.249251726	0.009454274
S. hominis CC40	CBD26	8396.465461	89.09545443	26700.84745	0.314464381	0.003336802
S. hominis 88F	CBD26	6209.428682	458.912301	26700.84745	0.232555491	0.017187181
S. hominis 119C	CBD26	17551.48136	1340.674457	26700.84745	0.657337989	0.050210933
S. hominis 96	CBD26	7987.041621	586.1915216	26700.84745	0.299130641	0.021954042
S. capitis SK14	CBD26	8197.376051	272.2361108	26700.84745	0.307008085	0.010195785
S. capitis VCU116	CBD26	9156.706917	772.8677118	26700.84745	0.34293694	0.028945438
S. capitis CC44	CBD26	4321.712948	330.2188668	26700.84745	0.161856771	0.012367355
S. haemolyticus ZL89-3	CBD26	7202.678774	19.09188309	26700.84745	0.269754688	0.000715029
S. haemolyticus Shae 2	CBD26	26449.34745	48.7903679	26700.84745	0.990580823	0.001827297
S. sciuri DB156	CBD26	11282.37089	971.5647174	26700.84745	0.422547296	0.036387037
S. sciuri DB258	CBD26	3057.962856	103.9446968	26700.84745	0.114526809	0.003892936
S. hyicus DB171	CBD26	12904.03381	4379.819403	26700.84745	0.483281807	0.164032974
S. hyicus DB222	CBD26	6369.215506	654.0737726	26700.84745	0.238539826	0.024496368
S. saprophyticus 36	CBD26	4659.655976	55.15432893	26700.84745	0.174513411	0.00206564
S. xylosus ZL61-2	CBD26	5091.83941	195.8685784	26700.84745	0.190699543	0.007335669
S. kloosi ZL74-2	CBD26	12534.62738	350.7249635	26700.84745	0.4694468	0.01313535
S. aureus Sa9	CBD10	9878.301699	234.7594514	30365.63084	0.325311921	0.007731091
S. aureus ATCC15981	CBD10	10535.37219	74.95331881	30365.63084	0.346950546	0.00246836
S. aureus MRSA-17	CBD10	17283.5105	613.0615793	30365.63084	0.569180024	0.020189325
S. aureus 119C	CBD10	11625.62697	166.8772004	30365.63084	0.382854782	0.005495595
S. epidermidis F12	CBD10	12203.38766	505.5813485	30365.63084	0.401881579	0.016649789
S. epidermidis Z2LDC14	CBD10	21321.249	1016.819551	30365.63084	0.702150702	0.033485869
S. epidermidis 25	CBD10	22128.62928	1359.76634	30365.63084	0.728739324	0.044779782
S. epidermidis CC28	CBD10	27556.78707	1190.060713	30365.63084	0.907499245	0.039191042
S. hominis CC40	CBD10	30161.63084	330.2188668	30365.63084	0.993281878	0.010874757
S. hominis 88F	CBD10	26733.63902	381.8376618	30365.63084	0.88039136	0.012574666
S. hominis 119C	CBD10	1153.421018	159.0990258	30365.63084	0.037984425	0.005239444
S. hominis 96	CBD10	2031.494975	532.4514062	30365.63084	0.066901129	0.017534673
S. capitis SK14	CBD10	11403.72908	81.31727984	30365.63084	0.375547247	0.002677938
S. capitis VCU116	CBD10	4625.264654	436.9919908	30365.63084	0.15231907	0.014391007
S. capitis CC44	CBD10	3360.97723	455.3767671	30365.63084	0.110683596	0.014996453
S. haemolyticus ZL89-3	CBD10	4844.358534	26.87005769	30365.63084	0.159534263	0.000884884
S. haemolyticus Shae 2	CBD10	5113.789647	91.21677477	30365.63084	0.16840716	0.003003948
S. sciuri DB156	CBD10	7524.584453	183.8477631	30365.63084	0.247799379	0.006054469
S. sciuri DB258	CBD10	951.3020101	197.282792	30365.63084	0.031328248	0.006496911
S. hyicus DB171	CBD10	5102.156631	53.74011537	30365.63084	0.168024062	0.001769768
S. hyicus DB222	CBD10	4425.261763	332.3401872	30365.63084	0.145732581	0.010944617
S. saprophyticus 36	CBD10	6205.515254	550.8361825	30365.63084	0.204359833	0.01814012
S. xylosus ZL61-2	CBD10	12164.52184	125.8650071	30365.63084	0.400601651	0.004144982
S. kloosi ZL74-2	CBD10	7725.527261	251.7300141	30365.63084	0.254416821	0.008289965
S. aureus Sa9	CBD45	10333.99216	68.58935778	46170.3131	0.223823307	0.001485573
S. aureus ATCC15981	CBD45	13181.96282	15.55634919	46170.3131	0.28550733	0.000336934
S. aureus MRSA-17	CBD45	3214.823392	311.8340905	46170.3131	0.069629664	0.006753996
S. aureus 119C	CBD45	3207.746518	520.430591	46170.3131	0.069476387	0.011271974
S. epidermidis F12	CBD45	8205.366204	372.6452737	46170.3131	0.177719527	0.008071101
S. epidermidis Z2LDC14	CBD45	3208.200012	332.3401872	46170.3131	0.069486209	0.007198136
S. epidermidis 25	CBD45	6541.592891	562.8569978	46170.3131	0.141683962	0.012190885
S. epidermidis CC28	CBD45	7375.5142	531.0371927	46170.3131	0.159745813	0.011501702
S. hominis CC40	CBD45	28594.3362	1401.48564	46170.3131	0.619322987	0.030354692
S. hominis 88F	CBD45	2097.079811	159.8061325	46170.3131	0.045420524	0.003461231
S. hominis 119C	CBD45	46018.3131	2027.275142	46170.3131	0.996707841	0.043908629
S. hominis 96	CBD45	26349.59525	609.5260454	46170.3131	0.570704279	0.013201688
S. capitis SK14	CBD45	5127.918796	186.6761902	46170.3131	0.111065281	0.004043208
S. capitis VCU116	CBD45	4299.582385	1556.342025	46170.3131	0.093124393	0.033708717
S. capitis CC44	CBD45	2763.024192	263.7508294	46170.3131	0.059844173	0.005712563
S. haemolyticus ZL89-3	CBD45	7525.136581	1020.355085	46170.3131	0.162986475	0.022099809
S. haemolyticus Shae 2	CBD45	25556.99667	386.0803025	46170.3131	0.553537435	0.00836209
S. sciuri DB156	CBD45	14269.18315	1870.297436	46170.3131	0.309055369	0.040508658
S. sciuri DB258	CBD45	10793.76008	277.1858582	46170.3131	0.233781392	0.006003552
S. hyicus DB171	CBD45	10535.79154	648.4169183	46170.3131	0.228194067	0.014044023
S. hyicus DB222	CBD45	4431.174307	79.90306627	46170.3131	0.095974534	0.001730616
S. saprophyticus 36	CBD45	3196.877013	506.2884553	46170.3131	0.069240965	0.010965671
S. xylosus ZL61-2	CBD45	4918.57318	115.2584053	46170.3131	0.106531077	0.002496375
S. kloosi ZL74-2	CBD45	5704.9716	190.9188309	46170.3131	0.123563632	0.004135099
S. aureus Sa9	CBD47	283.3444678	110.3086579	2170.251203	0.130558374	0.050827599
S. aureus ATCC15981	CBD47	2041.751203	1842.013165	2170.251203	0.940790264	0.84875574
S. aureus MRSA-17	CBD47	1796.232604	1586.747617	2170.251203	0.827661149	0.731135462
S. aureus 119C	CBD47	542.9589742	119.501046	2170.251203	0.250182547	0.055063232
S. epidermidis F12	CBD47	229.5362829	79.19595949	2170.251203	0.105764845	0.03649161
S. epidermidis Z2LDC14	CBD47	69.68432821	9.192388155	2170.251203	0.032108877	0.004235633
S. epidermidis 25	CBD47	197.1536012	30.40559159	2170.251203	0.090843678	0.014010172
S. epidermidis CC28	CBD47	172.4571448	34.64823228	2170.251203	0.07946414	0.015965079
S. hominis CC40	CBD47	120.6554645	1.414213562	2170.251203	0.055595161	0.000651636
S. hominis 88F	CBD47	139.5260519	19.09188309	2170.251203	0.064290277	0.008797084
S. hominis 119C	CBD47	303.223423	7.778174593	2170.251203	0.139718122	0.003583997
S. hominis 96	CBD47	186.6321905	9.899494937	2170.251203	0.085995663	0.004561451
S. capitis SK14	CBD47	106.0288299	21.21320344	2170.251203	0.048855556	0.009774538
S. capitis VCU116	CBD47	151.5074192	13.43502884	2170.251203	0.069811006	0.006190541
S. capitis CC44	CBD47	76.30909953	7.071067812	2170.251203	0.035161413	0.003258179
S. haemolyticus ZL89-3	CBD47	10.07446304	35.35533906	2170.251203	0.004642072	0.016290897
S. haemolyticus Shae 2	CBD47	71.74391896	8.485281374	2170.251203	0.033057887	0.003909815
S. sciuri DB156	CBD47	139.3463311	2.121320344	2170.251203	0.064207466	0.000977454
S. sciuri DB258	CBD47	215.4524697	15.55634919	2170.251203	0.09927536	0.007167995
S. hyicus DB171	CBD47	111.0651467	4.949747468	2170.251203	0.051176171	0.002280726
S. hyicus DB222	CBD47	68.07259977	23.33452378	2170.251203	0.031366231	0.010751992
S. saprophyticus 36	CBD47	18.16664408	7.071067812	2170.251203	0.008370756	0.003258179
S. xylosus ZL61-2	CBD47	107.0632834	25.45584412	2170.251203	0.049332208	0.011729446
S. kloosi ZL74-2	CBD47	116.543736	18.38477631	2170.251203	0.053700574	0.008471266
S. aureus Sa9	CBD39	36308.24148	248.901587	52090.36374	0.697024149	0.004778265
S. aureus ATCC15981	CBD39	40901.52043	594.676803	52090.36374	0.785203203	0.011416254
S. aureus MRSA-17	CBD39	37101.10895	1122.178462	52090.36374	0.71224515	0.021542919
S. aureus 119C	CBD39	35543.36194	538.1082605	52090.36374	0.682340444	0.010330284
S. epidermidis F12	CBD39	30396.46221	200.8183259	52090.36374	0.583533307	0.003855191
S. epidermidis Z2LDC14	CBD39	6636.029678	383.2518754	52090.36374	0.127394574	0.007357443
S. epidermidis 25	CBD39	10839.25705	168.9985207	52090.36374	0.208085647	0.003244334
S. epidermidis CC28	CBD39	8921.118902	498.5102807	52090.36374	0.171262365	0.009570106
S. hominis CC40	CBD39	25262.70586	550.1290758	52090.36374	0.484978488	0.010561053
S. hominis 88F	CBD39	1937.684297	106.0660172	52090.36374	0.037198517	0.002036193
S. hominis 119C	CBD39	51253.23582	903.6824664	52090.36374	0.983929313	0.017348362
S. hominis 96	CBD39	33332.2035	609.5260454	52090.36374	0.639891932	0.011701321
S. capitis SK14	CBD39	51813.86374	3745.54462	52090.36374	0.994691917	0.071904751
S. capitis VCU116	CBD39	48137.25389	1927.573086	52090.36374	0.924110535	0.037004408
S. capitis CC44	CBD39	7329.424082	49.49747468	52090.36374	0.140705949	0.000950223
S. haemolyticus ZL89-3	CBD39	30053.57927	88.38834765	52090.36374	0.576950843	0.001696827
S. haemolyticus Shae 2	CBD39	31540.59772	284.9640328	52090.36374	0.605497744	0.005470571
S. sciuri DB156	CBD39	30745.34949	116.6726189	52090.36374	0.590231039	0.002239812
S. sciuri DB258	CBD39	22941.60951	32.52691193	52090.36374	0.440419453	0.000624432
S. hyicus DB171	CBD39	24301.95546	364.8670991	52090.36374	0.46653457	0.007004503
S. hyicus DB222	CBD39	44018.39025	1487.045561	52090.36374	0.845039026	0.028547421
S. saprophyticus 36	CBD39	2616.103945	395.9797975	52090.36374	0.050222417	0.007601786
S. xylosus ZL61-2	CBD39	22075.26295	143.5426766	52090.36374	0.423787844	0.002755647
S. kloosi ZL74-2	CBD39	14034.85435	60.1040764	52090.36374	0.269432834	0.001153843
S. aureus Sa9	CBD41	10867.56809	166.1700936	57593.80108	0.188693364	0.002885208
S. aureus ATCC15981	CBD41	8196.846849	1018.940872	57593.80108	0.142321686	0.01769185
S. aureus MRSA-17	CBD41	4733.817321	132.9360749	57593.80108	0.082193174	0.002308166
S. aureus 119C	CBD41	6070.764402	581.9488809	57593.80108	0.105406559	0.010104367
S. epidermidis F12	CBD41	5827.14943	91.92388155	57593.80108	0.101176677	0.001596072
S. epidermidis Z2LDC14	CBD41	9797.560506	883.8834765	57593.80108	0.170114844	0.015346851
S. epidermidis 25	CBD41	16884.72178	37.4766594	57593.80108	0.293169082	0.000650706
S. epidermidis CC28	CBD41	10799.29127	762.9682169	57593.80108	0.187507875	0.013247402
S. hominis CC40	CBD41	8817.05548	352.139177	57593.80108	0.153090355	0.006114185
S. hominis 88F	CBD41	7791.719118	715.5920626	57593.80108	0.135287461	0.01242481
S. hominis 119C	CBD41	26173.17161	103.9446968	57593.80108	0.454444248	0.00180479
S. hominis 96	CBD41	20505.95317	813.8799051	57593.80108	0.356044449	0.01413138
S. capitis SK14	CBD41	23712.8626	2056.973626	57593.80108	0.411725952	0.035715191
S. capitis VCU116	CBD41	26956.15707	1746.55375	57593.80108	0.468039208	0.030325377
S. capitis CC44	CBD41	14739.1504	147.0782105	57593.80108	0.255915569	0.002553716
S. haemolyticus ZL89-3	CBD41	19197.74628	555.78593	57593.80108	0.333330079	0.0096501
S. haemolyticus Shae 2	CBD41	57342.30108	1554.220705	57593.80108	0.995633211	0.026985903
S. sciuri DB156	CBD41	40204.01373	52.32590181	57593.80108	0.698061475	0.000908534
S. sciuri DB258	CBD41	37150.33254	402.3437585	57593.80108	0.64504047	0.006985887
S. hyicus DB171	CBD41	38816.24894	327.3904397	57593.80108	0.673965743	0.005684474
S. hyicus DB222	CBD41	41275.86202	458.912301	57593.80108	0.716671955	0.007968085
S. saprophyticus 36	CBD41	9207.403828	41.01219331	57593.80108	0.159867966	0.000712094
S. xylosus ZL61-2	CBD41	34901.86425	512.6524164	57593.80108	0.606000361	0.008901174
S. kloosi ZL74-2	CBD41	32530.3193	1912.723843	57593.80108	0.564823274	0.033210585
S. aureus Sa9	CBD40	35230.08119	1431.891232	53406.8571	0.659654642	0.026811
S. aureus ATCC15981	CBD40	43914.04636	485.0752519	53406.8571	0.822254833	0.00908264
S. aureus MRSA-17	CBD40	29342.82494	500.6316011	53406.8571	0.549420553	0.00937392
S. aureus 119C	CBD40	40248.59187	2495.379831	53406.8571	0.753622176	0.04672396
S. epidermidis F12	CBD40	44231.71926	2818.52763	53406.8571	0.828203	0.052774639
S. epidermidis Z2LDC14	CBD40	45647.52741	2312.239174	53406.8571	0.854712857	0.0432948
S. epidermidis 25	CBD40	43862.51073	3170.666807	53406.8571	0.82128987	0.059368159
S. epidermidis CC28	CBD40	32214.40352	1615.738995	53406.8571	0.603188528	0.0302534
S. hominis CC40	CBD40	37447.23491	2068.287335	53406.8571	0.701169044	0.038727
S. hominis 88F	CBD40	8379.600789	29.69848481	53406.8571	0.156901215	0.00055608
S. hominis 119C	CBD40	46900.02771	1349.866845	53406.8571	0.878164907	0.02527516
S. hominis 96	CBD40	53308.3571	1226.830265	53406.8571	0.998155668	0.0229714
S. capitis SK14	CBD40	16717.77538	2150.311722	53406.8571	0.313026759	0.04026284
S. capitis VCU116	CBD40	13974.96462	2028.689355	53406.8571	0.261669856	0.03798556
S. capitis CC44	CBD40	6551.290332	166.1700936	53406.8571	0.122667588	0.0031114
S. haemolyticus ZL89-3	CBD40	12842.96156	3338.251114	53406.8571	0.240474019	0.062506039
S. haemolyticus Shae 2	CBD40	40017.17876	1062.781492	53406.8571	0.749289154	0.01989972
S. sciuri DB156	CBD40	20035.61836	1009.748484	53406.8571	0.375150673	0.01890672
S. sciuri DB258	CBD40	45760.95316	2349.715834	53406.8571	0.856836662	0.04399652
S. hyicus DB171	CBD40	31119.78552	74.95331881	53406.8571	0.582692695	0.00140344
S. hyicus DB222	CBD40	25523.33987	696.5001795	53406.8571	0.477903798	0.0130414
S. saprophyticus 36	CBD40	3001.401823	196.5756852	53406.8571	0.05619881	0.00368072
S. xylosus ZL61-2	CBD40	23157.06385	41.71930009	53406.8571	0.433597203	0.00078116
S. kloosi ZL74-2	CBD40	20649.10207	1776.252234	53406.8571	0.386637656	0.03325888
S. aureus Sa9	CBD38	14741.00346	2390.02092	43144.89692	0.341662734	0.055395217
S. aureus ATCC15981	CBD38	28503.52051	2486.187443	43144.89692	0.660646393	0.057624137
S. aureus MRSA-17	CBD38	15388.80936	226.9812768	43144.89692	0.356677393	0.005260907
S. aureus 119C	CBD38	14400.87237	2124.148771	43144.89692	0.333779274	0.049232909
S. epidermidis F12	CBD38	11574.92452	114.5512986	43144.89692	0.268280268	0.002655037
S. epidermidis Z2LDC14	CBD38	11948.40158	347.8965363	43144.89692	0.276936612	0.008063446
S. epidermidis 25	CBD38	14022.25843	1205.617062	43144.89692	0.325003869	0.027943445
S. epidermidis CC28	CBD38	17680.47551	176.7766953	43144.89692	0.409792971	0.004097279
S. hominis CC40	CBD38	19438.19988	1043.689609	43144.89692	0.450533001	0.024190337
S. hominis 88F	CBD38	2431.340968	60.81118318	43144.89692	0.056352921	0.001409464
S. hominis 119C	CBD38	42992.89692	842.8712832	43144.89692	0.996476988	0.019535828
S. hominis 96	CBD38	27789.87064	573.4635995	43144.89692	0.644105621	0.013291574
S. capitis SK14	CBD38	8195.346586	3768.172037	43144.89692	0.189949384	0.087337607
S. capitis VCU116	CBD38	5993.574186	270.8218972	43144.89692	0.138917337	0.006277032
S. capitis CC44	CBD38	3266.766868	354.9676042	43144.89692	0.075716182	0.008227337
S. haemolyticus ZL89-3	CBD38	10656.87082	1738.068468	43144.89692	0.247001884	0.040284451
S. haemolyticus Shae 2	CBD38	33329.18329	422.1427484	43144.89692	0.772494215	0.009784303
S. sciuri DB156	CBD38	17621.41564	430.6280297	43144.89692	0.408424099	0.009980973
S. sciuri DB258	CBD38	25041.9083	1427.648591	43144.89692	0.580414141	0.033089628
S. hyicus DB171	CBD38	19747.71161	394.5655839	43144.89692	0.457706775	0.009145128
S. hyicus DB222	CBD38	15138.36116	306.884343	43144.89692	0.350872577	0.007112877
S. saprophyticus 36	CBD38	2455.603889	192.3330445	43144.89692	0.05691528	0.00445784
S. xylosus ZL61-2	CBD38	18368.05341	189.5046174	43144.89692	0.425729454	0.004392283
S. kloosi ZL74-2	CBD38	16315.7393	1801.000972	43144.89692	0.378161508	0.041743082
S. aureus Sa9	CBD43	3008.673616	26.1629509	28103.43334	0.107057155	0.000930952
S. aureus ATCC15981	CBD43	3172.632254	177.4838021	28103.43334	0.112891269	0.006315378
S. aureus MRSA-17	CBD43	2054.65767	206.4751801	28103.43334	0.073110557	0.007346974
S. aureus 119C	CBD43	2339.446596	410.1219331	28103.43334	0.083244156	0.014593304
S. epidermidis F12	CBD43	2617.472829	222.7386361	28103.43334	0.093137119	0.007925673
S. epidermidis Z2LDC14	CBD43	3470.008169	37.4766594	28103.43334	0.123472749	0.001333526
S. epidermidis 25	CBD43	3376.580908	390.3229432	28103.43334	0.120148342	0.013888799
S. epidermidis CC28	CBD43	2512.444024	66.46803743	28103.43334	0.089399896	0.002365122
S. hominis CC40	CBD43	9853.201664	700.7428202	28103.43334	0.350604908	0.02493442
S. hominis 88F	CBD43	3548.588321	480.1255044	28103.43334	0.126268854	0.017084229
S. hominis 119C	CBD43	27951.43334	2937.321569	28103.43334	0.994591408	0.104518246
S. hominis 96	CBD43	6276.208896	1010.45559	28103.43334	0.223325343	0.035954881
S. capitis SK14	CBD43	6139.811861	727.6128778	28103.43334	0.218471949	0.025890533
S. capitis VCU116	CBD43	6732.265356	19.09188309	28103.43334	0.239553128	0.000679343
S. capitis CC44	CBD43	10021.39561	383.9589822	28103.43334	0.356589727	0.013662351
S. haemolyticus ZL89-3	CBD43	4343.625658	640.6387438	28103.43334	0.154558541	0.022795747
S. haemolyticus Shae 2	CBD43	12037.13343	651.2453455	28103.43334	0.428315405	0.02317316
S. sciuri DB156	CBD43	5347.007262	451.1341264	28103.43334	0.190261709	0.016052634
S. sciuri DB258	CBD43	3534.86584	7.071067812	28103.43334	0.125780569	0.000251609
S. hyicus DB171	CBD43	5118.981029	333.0472939	28103.43334	0.182147888	0.011850769
S. hyicus DB222	CBD43	5325.692375	283.5498193	28103.43334	0.189503265	0.010089508
S. saprophyticus 36	CBD43	7842.778729	387.4945161	28103.43334	0.279068348	0.013788156
S. xylosus ZL61-2	CBD43	3314.053525	352.8462838	28103.43334	0.11792344	0.012555273
S. kloosi ZL74-2	CBD43	2987.41292	451.8412332	28103.43334	0.106300639	0.016077795
S. aureus Sa9	CBD37	5545.498211	200.1112191	54465.68244	0.101816372	0.003674079
S. aureus ATCC15981	CBD37	6906.829536	758.7255762	54465.68244	0.126810667	0.013930342
S. aureus MRSA-17	CBD37	5175.470604	239.7091988	54465.68244	0.095022597	0.004401105
S. aureus 119C	CBD37	3980.248114	65.76093065	54465.68244	0.073078091	0.001207383
S. epidermidis F12	CBD37	6040.88891	171.8269478	54465.68244	0.110911837	0.003154775
S. epidermidis Z2LDC14	CBD37	5569.037211	114.5512986	54465.68244	0.102248553	0.002103183
S. epidermidis 25	CBD37	13610.37721	227.6883835	54465.68244	0.249889042	0.004180401
S. epidermidis CC28	CBD37	5612.249592	120.2081528	54465.68244	0.10304194	0.002207044
S. hominis CC40	CBD37	38799.34851	1747.260856	54465.68244	0.712363212	0.032080032
S. hominis 88F	CBD37	7118.550082	383.2518754	54465.68244	0.130697896	0.007036575
S. hominis 119C	CBD37	54313.68244	1163.190655	54465.68244	0.997209252	0.021356395
S. hominis 96	CBD37	15125.6777	478.0041841	54465.68244	0.277710239	0.008776245
S. capitis SK14	CBD37	6795.28202	605.2834047	54465.68244	0.124762634	0.011113115
S. capitis VCU116	CBD37	7022.70091	381.1305551	54465.68244	0.128938087	0.006997627
S. capitis CC44	CBD37	7722.820437	229.1025971	54465.68244	0.141792411	0.004206366
S. haemolyticus ZL89-3	CBD37	11596.87872	897.3185053	54465.68244	0.212920837	0.016474934
S. haemolyticus Shae 2	CBD37	48635.33218	2453.660531	54465.68244	0.892953691	0.045049661
S. sciuri DB156	CBD37	9492.126215	265.8721497	54465.68244	0.174277192	0.004881462
S. sciuri DB258	CBD37	10053.87437	309.0056634	54465.68244	0.184590992	0.005673401
S. hyicus DB171	CBD37	25518.17482	956.0083682	54465.68244	0.468518408	0.01755249
S. hyicus DB222	CBD37	10426.98585	340.8254685	54465.68244	0.191441388	0.006257619
S. saprophyticus 36	CBD37	8834.878179	1203.495742	54465.68244	0.162209997	0.022096404
S. xylosus ZL61-2	CBD37	11785.50988	420.7285348	54465.68244	0.21638414	0.007724654
S. kloosi ZL74-2	CBD37	5174.744304	534.5727266	54465.68244	0.095009262	0.009814854
S. aureus Sa9	CBD42	19467.92577	2091.621859	39765.21605	0.489571734	0.052599283
S. aureus ATCC15981	CBD42	19932.12065	248.1944802	39765.21605	0.501245124	0.006241497
S. aureus MRSA-17	CBD42	26218.12273	368.402633	39765.21605	0.65932303	0.009264444
S. aureus 119C	CBD42	17964.67004	22.627417	39765.21605	0.451768451	0.000569025
S. epidermidis F12	CBD42	13711.15874	73.53910524	39765.21605	0.344802823	0.001849332
S. epidermidis Z2LDC14	CBD42	15148.30137	610.9402589	39765.21605	0.38094352	0.015363685
S. epidermidis 25	CBD42	18919.32168	104.6518036	39765.21605	0.475775654	0.002631742
S. epidermidis CC28	CBD42	19194.93772	541.6437944	39765.21605	0.482706738	0.013621045
S. hominis CC40	CBD42	27691.72518	543.058008	39765.21605	0.696380604	0.013656609
S. hominis 88F	CBD42	9293.068603	359.9173516	39765.21605	0.233698431	0.00905106
S. hominis 119C	CBD42	38316.5704	3165.717059	39765.21605	0.963570029	0.079610206
S. hominis 96	CBD42	21263.01481	480.8326112	39765.21605	0.534713926	0.012091789
S. capitis SK14	CBD42	8794.071621	820.950973	39765.21605	0.221149851	0.020644952
S. capitis VCU116	CBD42	7854.434864	847.8210306	39765.21605	0.197520236	0.02132067
S. capitis CC44	CBD42	5317.064687	11.3137085	39765.21605	0.13371145	0.000284513
S. haemolyticus ZL89-3	CBD42	15398.81026	675.9940828	39765.21605	0.387243219	0.016999633
S. haemolyticus Shae 2	CBD42	39513.71605	1395.121679	39765.21605	0.993675377	0.035083971
S. sciuri DB156	CBD42	15073.81923	1091.77287	39765.21605	0.379070472	0.027455474
S. sciuri DB258	CBD42	20879.28567	974.3931445	39765.21605	0.525064057	0.024503655
S. hyicus DB171	CBD42	35341.53659	1620.688742	39765.21605	0.88875505	0.040756443
S. hyicus DB222	CBD42	18537.72649	230.5168107	39765.21605	0.466179449	0.005796946
S. saprophyticus 36	CBD42	3758.250918	286.3782464	39765.21605	0.094511015	0.007201727
S. xylosus ZL61-2	CBD42	15720.35635	183.1406563	39765.21605	0.395329333	0.004605549
S. kloosi ZL74-2	CBD42	15706.68672	454.6696603	39765.21605	0.394985575	0.011433854
S. aureus Sa9	CBD7	8340.677613	85.55992052	18042.03715	0.462291345	0.004742254
S. aureus ATCC15981	CBD7	16535.46298	1293.298303	18042.03715	0.916496449	0.071682499
S. aureus MRSA-17	CBD7	15208.02429	970.1505038	18042.03715	0.842921681	0.053771672
S. aureus 119C	CBD7	17942.03715	555.78593	18042.03715	0.994457389	0.030805054
S. epidermidis F12	CBD7	2424.273814	931.2596308	18042.03715	0.134368076	0.051616102
S. epidermidis Z2LDC14	CBD7	13709.65979	112.4299782	18042.03715	0.75987316	0.006231557
S. epidermidis 25	CBD7	9715.906222	307.5914498	18042.03715	0.538514922	0.017048599
S. epidermidis CC28	CBD7	12225.47683	708.5209947	18042.03715	0.677610667	0.039270565
S. hominis CC40	CBD7	17653.52028	3350.271929	18042.03715	0.97846602	0.185692552
S. hominis 88F	CBD7	8590.34893	623.668181	18042.03715	0.476129655	0.034567503
S. hominis 119C	CBD7	2983.046207	311.8340905	18042.03715	0.165338658	0.017283752
S. hominis 96	CBD7	4519.644134	673.8727625	18042.03715	0.250506309	0.037350148
S. capitis SK14	CBD7	851.4899733	155.5634919	18042.03715	0.04719478	0.00862228
S. capitis VCU116	CBD7	1059.316149	41.71930009	18042.03715	0.058713777	0.002312339
S. capitis CC44	CBD7	1432.602718	330.9259736	18042.03715	0.079403601	0.018341941
S. haemolyticus ZL89-3	CBD7	1457.638982	783.4743136	18042.03715	0.080791264	0.043424936
S. haemolyticus Shae 2	CBD7	1026.772588	6.363961031	18042.03715	0.056910014	0.00035273
S. sciuri DB156	CBD7	1750.586871	340.1183618	18042.03715	0.097028227	0.018851439
S. sciuri DB258	CBD7	1142.172543	306.1772363	18042.03715	0.063306185	0.016970214
S. hyicus DB171	CBD7	2210.595616	85.55992052	18042.03715	0.122524724	0.004742254
S. hyicus DB222	CBD7	2070.535177	617.30422	18042.03715	0.114761718	0.034214774
S. saprophyticus 36	CBD7	1339.115642	591.1412691	18042.03715	0.074221976	0.032764663
S. xylosus ZL61-2	CBD7	1363.10918	91.92388155	18042.03715	0.075551844	0.005094983
S. kloosi ZL74-2	CBD7	1069.976632	28.99137803	18042.03715	0.059304646	0.001606879
